# Neural Stem Cell Relay from B1 to B2 cells in the adult mouse Ventricular-Subventricular Zone

**DOI:** 10.1101/2024.06.28.600695

**Authors:** Arantxa Cebrian-Silla, Marcos Assis Nascimento, Walter Mancia, Susana Gonzalez-Granero, Ricardo Romero-Rodriguez, Kirsten Obernier, David M Steffen, Daniel. A. Lim, Jose Manuel Garcia-Verdugo, Arturo Alvarez-Buylla

## Abstract

Neurogenesis and gliogenesis continue in the Ventricular-Subventricular Zone (V-SVZ) of the adult rodent brain. B1 cells are astroglial cells derived from radial glia that function as primary progenitors or neural stem cells (NSCs) in the V-SVZ. B1 cells, which have a small apical contact with the ventricle, decline in numbers during early postnatal life, yet neurogenesis continues into adulthood. Here we found that a second population of V-SVZ astroglial cells (B2 cells), that do not contact the ventricle, function as NSCs in the adult brain. B2 cell numbers increase postnatally, remain constant in 12-month-old mice and decrease by 18 months. Transcriptomic analysis of ventricular-contacting and non-contacting B cells revealed key molecular differences to distinguish B1 from B2 cells. Transplantation and lineage tracing of B2 cells demonstrate their function as primary progenitors for adult neurogenesis. This study reveals how NSC function is relayed from B1 to B2 progenitors to maintain adult neurogenesis.
