## Supplementary material for "Neural Stem Cell Relay from B1 to B2 cells in the adult mouse Ventricular-Subventricular Zone": Table S1_Resources Table: Table S1_Resources Table.xlsx

### Sheet: Resources table
Reagent or Resource	Source	Identifier	Concentration
Antibodies
Rabbit anti-Anxa2	Abcam	Cat#ab41803, RRID:AB_940267	(1:500)
Mouse anti-Arl13b	Neuromab	Cat# 73-287, RRID:AB_11000053	(1:250)
Rabbit anti-Arl13b	Proteintech	Cat# 17711-1-AP, RRID:AB_2060867	(1:250)
Rabbit anti-ß-Catenin	Sigma	Cat#C2206, RRID: AB_476831	(1:500)
Chicken anti-ß-Catenin	Aves labs	Cat# BCAT-0100, RRID:AB_2924439	(1:100)
Rat anti-BrdU	Abcam	Cat# ab6326, RRID:AB_305426	(1:100)
Rat anti-EGFR	Millipore	Cat# 06-847, RRID:AB_2096607	(1:200)
Rabbit anti-FOP	Proteintech	Cat# 11343-1-AP, RRID:AB_2103362	(1:100)
Goat anti-γ-tubulin	Santa Cruz	Cat# sc-7396-R, RRID:AB_1120814	(1:100)
Rabbit anti-γ-tubulin	Sigma	Cat# T5192, RRID:AB_261690	(1:250)
Mouse anti-γ-tubulin	Abcam	Cat# ab11316, RRID:AB_297920	(1:250)
Chicken anti-GFP	Aves labs	Cat#GFP1020, RRID: AB_10000240	(1:400)
Mouse anti-Ki67	BD Pharmingen	Cat#556003, RRID:AB_396287	(1:100)
Sheep anti-S100a6	R&D	Cat#AF4584, RRID:AB_2183961	(1:500)
Rabbit anti-S100b	Dako	Cat#Z033 (discontinued)	(1:100)
Rabbit anti-RFP	MBL International	Cat# PM005, RRID:AB_591279	(1:400)
Rabbit anti-RFP	Rockland	Cat# 600-401-379, RRID:AB_2209751	(1:500)
Rat anti-Tdtomato	Kerafast	Cat# EST203, RRID:AB_2732803	(1:1000)
Secondary antibodies conjugated to AlexaFluor dyes	Invitrogen		(1:500)
0.8 nm colloidal gold ultrasmall secondary antibodies	Aurion, EMS	Cat# 25101	(1:50)
Chemicals, Peptides, and Recombinant Proteins
RNAscope 2.5 HD Red Detection kit	ADCBio	Cat#320497
RNAscope 2.5 HD Duplex Detection kit	ADCBio	Cat#322430 or 323110
RNAscope MultiPlex Detection kit	ADCBio	Cat#322500
Mm-Anxa2-C1	ADCBio	Cat# 501011
Mm-Atf3-C1	ADCBio	Cat# 426891
Mm-Aldoc-C1	ADCBio	Cat#429531
Mm-Cebpd-C2	ADCBio	Cat#556661-C2
Mm-Crym-C1	ADCBio	Cat# 466131
Mm-Emp1-C2	ADCBio	Cat#446901-C2
Mm-FoxJ1-C1	ADCBio	Cat#317091
Mm-Gadd45b-C1	ADCBio	Cat#555901
Mm-Klf2-C2	ADCBio	Cat#511401-C2
Mm-Mfge8-C1	ADCBio	Cat#408771
Mm-Nrg1-C1	ADCBio	Cat#418181
Mm-Pla2g7-C1	ADCBio	Cat#453811
Mm-Prom1-C1	ADCBio	Cat#412221
Mm-Ptprz1-C1	ADCBio	Cat#460991
Mm-Riiad1-C1	ADCBio	Cat#525341
Mm-Tagln2-C3	ADCBio	Cat#887881-C3
Mm-Tfap2c-C1	ADCBio	Cat#549811
Mm-Thbs4-C1	ADCBio	Cat#526821
Mm-Vcam1-C2	ADCBio	Cat#438641
Mm-Zeb1-C1	ADCBio	Cat#451201
Brdu	Sigma-Aldrich	Cat# B5002
Tamoxifen	Sigma-Aldrich	Cat# T5648
Violet Cell Trace	Thermo Fisher Scientific	Cat#C34557
4’,6-Diamidino-2-Phenylindole, Dihydrochloride (DAPI)	Sigma-Aldrich	Cat# D9542
3H-thymidine	Perkin Elmer	Cat# 17502048
Araldite (Durcupan 4 components)	Sigma Aldrich	Cat# 44611-44614
Carestream Autoradiography Emulsion, Type NTB	Carestream	Cat# 8895666
Silver Enhancement kit	Aurion, EMS	Cat# 25520
TSA Plus biotin kit	Akoya Biosciences	Cat#NEL749A001KT
Software and Algorithms
Excel	Microsoft	https://www.microsoft.com/en-us/microsoft-365/excel
Prism v10	Graphpad	https://www.graphpad.com/features
Cytoscape v3.10.2/stringapp		https://apps.cytoscape.org/apps/stringapp 90,91
Imaris v9.7-10	Oxford Instruments	https://imaris.oxinst.com/packages
TrakEM	FIJI	https://imagej.net/plugins/trakem2/ 92
FIJI		https://imagej.net/software/fiji/downloads93
Leica Application Suite X (LAS X)	Leica Microsystems	https://www.leica-microsystems.com/products/microscope-software/p/leica-las-x-ls/
RStudio Pro Rv4.3.1	Posit Workbench	https://posit.co/downloads/
Seurat v5	Satija Lab	https://satijalab.org/seurat/ 89
ggplot2		https://ggplot2.tidyverse.org/index.html. 94
Spliced Transcripts Alignment to a Reference (STAR) software v2.7.11		https://github.com/alexdobin/STAR/releases 95
scVelo v0.3.1		https://scvelo.readthedocs.io/. 53
Python v3.1		https://www.python.org/download/releases/3.1/
Experimental Models: Organisms/Strains
CD1	Charles River Laboratories
C57BL/6 J	The Jackson Laboratories	Cat#000664, RRID:IMSR_JAX:000664
hGFAP:GFP	The Jackson Laboratories (96)	Cat#003257, RRID:IMSR_JAX:003257	Also referred as hGFAP::GFP:
			FVB/N-Tg(GFAPGFP)14Mes/J
hGFAP:CreERt2	MMRRC	Cat#016992-MU,RRID:MMRRC_016992-MU	B6(C3)-Tg(GFAP-cre/ERT2)13Kdmc/Mmmh
EGFP	The Jackson Laboratory	Cat#006567, RRID:IMSR_JAX:006567	β-actin-GFP:(C57BL/6-Tg(CAG-EGFP)131Osb/LeySopJ,
Ai14:Rosa-CAG-LSL-tdTomato-WPRE mice	The Jackson Laboratory	Cat#007908, RRID:IMSR_JAX:007908	B6;129S6-Gt(ROSA)26Sortm14(CAG-tdTomato)Hze/J
Viral Strains
Ad-Cre-GFP	Vector Biolabs	Cat#1700
